# A male-essential microRNA is key for avian sex chromosome dosage compensation

**DOI:** 10.1101/2024.03.06.581755

**Authors:** Amir Fallahshahroudi, Leticia Rodríguez-Montes, Sara Yousefi Taemeh, Nils Trost, Memo Tellez, Maeve Ballantyne, Alewo Idoko-Akoh, Lorna Taylor, Adrian Sherman, Enrico Sorato, Martin Johnsson, Margarida Cardoso Moreira, Mike J. McGrew, Henrik Kaessmann

**Affiliations:** Center for Molecular Biology (ZMBH), DKFZ-ZMBH Alliance, Heidelberg University, Heidelberg, Germany; Current affiliation: Department of Medical Biochemistry and Microbiology, Biomedical Center (BMC), Uppsala University, Uppsala, Sweden; The Roslin Institute and Royal (Dick) School of Veterinary Studies, University of Edinburgh, Edinburgh, UK; School of Biochemistry, Faculty of Life Sciences, University of Bristol, Bristol, UK; Reneco International Wildlife Consultants, Abu Dhabi, Abu Dhabi, United Arab Emirates; Department of Animal Biosciences, Swedish University of Agricultural Sciences, Uppsala, Sweden; Evolutionary Developmental Biology Laboratory, Francis Crick Institute, London, UK

**Author notes:** These authors jointly supervised this work (Mike J. McGrew, Henrik Kaessmann). **Corresponding authors** Correspondence to Amir Fallahshahroudi, Mike J. McGrew, or Henrik Kaessmann. e-mail: A.F.; M.J.M.; H.K.

## Abstract

**Birds have a sex chromosome system in which females are heterogametic (ZW) and males are homogametic (ZZ). The differentiation of avian sex chromosomes from ancestral autosomes entailed the loss of most genes from the W chromosome during evolution. However, to what extent mechanisms evolved that counterbalance the consequences of this extensive gene dosage reduction in female birds has remained unclear. Here we report functional in vivo and evolutionary analyses of a Z-chromosome-linked microRNA (miR-2954) with strongly male-biased expression that was previously proposed to play a key role in sex chromosome dosage compensation^1^. We knocked out miR-2954 in chicken, which resulted in early embryonic lethality of homozygous knockout males, likely due to the highly specific upregulation of dosage-sensitive Z-linked target genes of miR-2954. Our evolutionary gene expression analyses further revealed that these dosage-sensitive target genes have become upregulated on the single Z in female birds during evolution. Altogether, our work unveils a scenario where evolutionary pressures on females following W gene loss led to the evolution of transcriptional upregulation of dosage-sensitive genes on the Z not only in female but also in male birds. The resulting overabundance of transcripts in males resulting from the combined activity of two dosage-sensitive Z gene copies was in turn offset by the emergence of a highly targeted miR-2954-mediated transcript degradation mechanism during avian evolution. Our findings demonstrate that birds have evolved a unique sex chromosome dosage compensation system in which a microRNA has become essential for male survival.**
