## Supplementary Table 2 for "A male-essential microRNA is key for avian sex chromosome dosage compensation"

id	embryonic_age	age_merged	generation	sex	genotype	phenotype
2	4	E4-5	G2	Male	HZ	alive
3	5	E4-5	G2	Male	KO	dead
4	5	E4-5	G2	Female	WT	alive
5	5	E4-5	G2	Male	HZ	alive
6	5	E4-5	G2	Male	KO	dead
7	5	E4-5	G2	Male	HZ	alive
8	5	E4-5	G2	Female	WT	alive
9	5	E4-5	G2	Female	WT	alive
10	5	E4-5	G2	Female	KO	alive
11	5	E4-5	G2	Female	WT	alive
12	5	E4-5	G2	Female	KO	alive
13	5	E4-5	G2	Female	WT	alive
14	5	E4-5	G2	Male	HZ	alive
15	5	E4-5	G2	Male	KO	dead
16	5	E4-5	G2	Female	WT	alive
17	5	E4-5	G2	Female	WT	alive
18	5	E4-5	G2	Male	KO	dead
19	5	E4-5	G2	Female	WT	alive
20	5	E4-5	G2	Female	KO	alive
21	5	E4-5	G2	Male	HZ	alive
22	5	E4-5	G2	Male	HZ	alive
23	5	E4-5	G2	Male	HZ	alive
24	5	E4-5	G2	Female	KO	alive
25	5	E4-5	G2	Male	HZ	alive
26	5	E4-5	G2	Female	KO	alive
27	5	E4-5	G2	Male	KO	dead
28	5	E4-5	G2	Female	WT	alive
29	5	E4-5	G2	Male	HZ	alive
30	5	E4-5	G2	Male	KO	alive
31	5	E4-5	G2	Female	KO	alive
32	5	E4-5	G2	Male	KO	alive
33	5	E4-5	G2	Male	HZ	alive
34	5	E4-5	G2	Female	WT	alive
35	5	E4-5	G2	Female	WT	alive
36	5	E4-5	G2	Female	KO	alive
37	5	E4-5	G2	Male	HZ	alive
38	5	E4-5	G2	Male	KO	alive
39	5	E4-5	G2	Male	HZ	dead
40	5	E4-5	G2	Male	HZ	alive
41	5	E4-5	G2	Male	KO	alive
42	5	E4-5	G2	Female	KO	alive
43	5	E4-5	G2	Female	WT	dead
44	5	E4-5	G2	Female	KO	dead
45	5	E4-5	G2	Female	KO	alive
46	5	E4-5	G2	Female	WT	alive
47	5	E4-5	G2	Male	HZ	alive
48	5	E4-5	G2	Male	HZ	alive
49	5	E4-5	G2	Male	KO	dead
50	5	E4-5	G2	Male	KO	dead
51	5	E4-5	G2	Male	KO	dead
52	5	E4-5	G2	Female	WT	dead
53	5	E4-5	G2	Male	KO	dead
54	5	E4-5	G2	Male	KO	alive
55	5	E4-5	G2	Male	HZ	alive
56	5	E4-5	G2	Male	KO	alive
57	5	E4-5	G2	Female	WT	alive
58	5	E4-5	G2	Male	KO	dead
59	5	E4-5	G2	Male	HZ	alive
60	5	E4-5	G2	Female	KO	alive
61	5	E4-5	G2	Male	KO	dead
62	5	E4-5	G2	Female	KO	alive
63	5	E4-5	G2	Male	HZ	alive
64	5	E4-5	G2	Female	KO	alive
65	5	E4-5	G2	Female	KO	dead
66	5	E4-5	G2	Male	HZ	dead
67	5	E4-5	G2	Female	KO	dead
68	5	E4-5	G2	Female	KO	alive
69	5	E4-5	G2	Male	KO	dead
70	5	E4-5	G2	Female	KO	dead
71	5	E4-5	G2	Male	HZ	alive
72	5	E4-5	G2	Female	KO	alive
73	5	E4-5	G2	Male	KO	alive
91	4	E4-5	G2	Female	KO	alive
92	4	E4-5	G2	Male	KO	dead
93	4	E4-5	G2	Female	WT	alive
94	4	E4-5	G2	Female	KO	alive
96	4	E4-5	G2	Male	HZ	alive
97	4	E4-5	G2	Female	WT	alive
98	4	E4-5	G2	Male	HZ	alive
100	4	E4-5	G2	Male	HZ	alive
101	4	E4-5	G2	Male	HZ	alive
103	4	E4-5	G2	Male	HZ	alive
104	4	E4-5	G2	Male	HZ	alive
105	4	E4-5	G2	Female	WT	alive
106	4	E4-5	G2	Female	KO	alive
108	4	E4-5	G2	Female	WT	alive
113	13	E7-13	G2	Female	KO	alive
114	13	E7-13	G2	Female	KO	alive
116	13	E7-13	G2	Male	HZ	alive
117	13	E7-13	G2	Female	WT	alive
118	13	E7-13	G2	Female	KO	alive
119	13	E7-13	G2	Female	KO	alive
123	13	E7-13	G2	Female	WT	alive
124	13	E7-13	G2	Female	WT	alive
125	13	E7-13	G2	Female	KO	alive
137	13	E7-13	G2	Female	WT	dead
138	13	E7-13	G2	Male	KO	dead
139	13	E7-13	G2	Male	KO	dead
140	13	E7-13	G2	Male	HZ	dead
141	13	E7-13	G2	Male	KO	dead
142	13	E7-13	G2	Male	HZ	dead
143	13	E7-13	G2	Male	KO	dead
145	13	E7-13	G2	Female	WT	dead
157	3	E3	G2	Male	HZ	alive
158	3	E3	G2	Female	KO	alive
159	3	E3	G2	Male	KO	alive
162	3	E3	G2	Female	WT	dead
163	3	E3	G2	Female	WT	alive
165	3	E3	G2	Male	KO	alive
168	3	E3	G2	Female	KO	dead
171	3	E3	G2	Female	WT	alive
172	3	E3	G2	Male	KO	dead
173	3	E3	G2	Male	KO	alive
174	3	E3	G2	Male	KO	alive
250	13	E7-13	G2	Male	HZ	dead
252	13	E7-13	G2	Male	KO	dead
253	13	E7-13	G2	Female	KO	dead
254	13	E7-13	G2	Male	HZ	dead
255	13	E7-13	G2	Female	KO	dead
256	13	E7-13	G2	Male	KO	dead
258	13	E7-13	G2	Male	HZ	dead
259	13	E7-13	G2	Female	KO	dead
260	13	E7-13	G2	Male	HZ	dead
261	13	E7-13	G2	Male	KO	dead
262	13	E7-13	G2	Female	WT	dead
263	13	E7-13	G2	Male	KO	dead
264	13	E7-13	G2	Female	WT	dead
265	13	E7-13	G2	Male	HZ	dead
266	13	E7-13	G2	Male	HZ	dead
267	13	E7-13	G2	Female	WT	dead
269	13	E7-13	G2	Male	HZ	dead
270	13	E7-13	G2	Male	KO	dead
272	13	E7-13	G2	Female	KO	dead
273	13	E7-13	G2	Female	KO	dead
277	13	E7-13	G2	Male	KO	dead
278	13	E7-13	G2	Female	KO	dead
279	13	E7-13	G2	Female	WT	dead
282	13	E7-13	G2	Male	KO	dead
283	13	E7-13	G2	Male	HZ	dead
284	13	E7-13	G2	Female	WT	dead
285	13	E7-13	G2	Male	HZ	dead
287	13	E7-13	G2	Female	KO	dead
288	13	E7-13	G2	Male	HZ	dead
289	13	E7-13	G2	Male	KO	dead
290	13	E7-13	G2	Female	WT	alive
291	13	E7-13	G2	Female	KO	alive
292	13	E7-13	G2	Female	KO	alive
294	13	E7-13	G2	Male	HZ	alive
295	13	E7-13	G2	Female	WT	dead
296	13	E7-13	G2	Female	WT	alive
297	13	E7-13	G2	Male	HZ	alive
298	13	E7-13	G2	Male	HZ	alive
299	13	E7-13	G2	Female	KO	alive
300	13	E7-13	G2	Female	KO	alive
301	13	E7-13	G2	Female	KO	alive
302	13	E7-13	G2	Male	HZ	alive
303	13	E7-13	G2	Female	WT	alive
304	13	E7-13	G2	Male	HZ	alive
305	13	E7-13	G2	Male	HZ	alive
306	13	E7-13	G2	Female	KO	alive
307	13	E7-13	G2	Male	HZ	alive
308	13	E7-13	G2	Male	HZ	alive
401	3	E3	G2	Male	HZ	alive
402	3	E3	G2	Female	KO	alive
403	3	E3	G2	Female	KO	alive
404	3	E3	G2	Male	HZ	alive
405	3	E3	G2	Female	KO	alive
406	3	E3	G2	Male	KO	alive
407	3	E3	G2	Female	KO	alive
408	3	E3	G2	Male	HZ	alive
409	3	E3	G2	Female	WT	alive
410	3	E3	G2	Female	WT	alive
411	3	E3	G2	Male	KO	alive
412	3	E3	G2	Female	WT	alive
413	3	E3	G2	Male	KO	alive
414	3	E3	G2	Male	KO	dead
415	3	E3	G2	Female	KO	alive
416	3	E3	G2	Female	WT	alive
417	3	E3	G2	Male	KO	alive
418	3	E3	G2	Female	WT	alive
427	3	E3	G2	Male	HZ	alive
428	3	E3	G2	Male	HZ	alive
429	3	E3	G2	Female	WT	alive
430	3	E3	G2	Male	KO	dead
431	3	E3	G2	Female	WT	alive
432	3	E3	G2	Female	KO	alive
433	3	E3	G2	Male	HZ	alive
434	3	E3	G2	Female	KO	dead
435	3	E3	G2	Female	WT	alive
436	3	E3	G2	Female	KO	dead
437	3	E3	G2	Female	KO	alive
438	3	E3	G2	Female	WT	alive
439	3	E3	G2	Male	KO	dead
440	3	E3	G2	Female	KO	alive
441	3	E3	G2	Male	KO	alive
442	3	E3	G2	Male	KO	alive
443	3	E3	G2	Male	HZ	alive
444	3	E3	G2	Female	WT	alive
445	3	E3	G2	Male	HZ	alive
446	3	E3	G2	Female	WT	alive
447	3	E3	G2	Male	HZ	alive
448	3	E3	G2	Female	KO	alive
449	3	E3	G2	Female	WT	alive
450	3	E3	G2	Female	KO	alive
451	3	E3	G2	Male	KO	alive
453	3	E3	G2	Female	WT	alive
500	13	E7-13	G2	Male	KO	dead
501	13	E7-13	G2	Male	HZ	dead
502	13	E7-13	G2	Male	KO	dead
503	13	E7-13	G2	Male	KO	dead
504	13	E7-13	G2	Male	HZ	dead
505	13	E7-13	G2	Male	KO	dead
506	13	E7-13	G2	Male	KO	dead
507	13	E7-13	G2	Male	KO	dead
508	13	E7-13	G2	Male	KO	dead
509	13	E7-13	G2	Female	WT	dead
510	13	E7-13	G2	Male	KO	dead
511	13	E7-13	G2	Male	KO	dead
512	13	E7-13	G2	Male	KO	dead
513	13	E7-13	G2	Male	KO	dead
514	13	E7-13	G2	Male	KO	dead
515	13	E7-13	G2	Male	KO	dead
525	13	E7-13	G2	Female	KO	alive
526	13	E7-13	G2	Male	HZ	alive
527	13	E7-13	G2	Female	KO	alive
528	13	E7-13	G2	Male	HZ	alive
529	13	E7-13	G2	Female	WT	alive
530	13	E7-13	G2	Male	HZ	alive
531	13	E7-13	G2	Female	WT	alive
532	13	E7-13	G2	Male	HZ	alive
533	13	E7-13	G2	Male	HZ	alive
534	13	E7-13	G2	Female	WT	alive
535	13	E7-13	G2	Female	WT	alive
536	13	E7-13	G2	Female	KO	alive
537	13	E7-13	G2	Female	WT	alive
538	13	E7-13	G2	Male	HZ	alive
539	13	E7-13	G2	Male	HZ	alive
540	13	E7-13	G2	Female	WT	alive
541	13	E7-13	G2	Male	HZ	alive
542	13	E7-13	G2	Male	HZ	alive
543	13	E7-13	G2	Male	HZ	alive
544	13	E7-13	G2	Male	HZ	alive
545	13	E7-13	G2	Female	KO	alive
546	13	E7-13	G2	Female	KO	alive
547	13	E7-13	G2	Female	WT	alive
548	13	E7-13	G2	Female	WT	alive
549	13	E7-13	G2	Female	KO	alive
550	13	E7-13	G2	Male	HZ	alive
551	13	E7-13	G2	Female	WT	alive
552	13	E7-13	G2	Male	HZ	alive
553	13	E7-13	G2	Female	WT	alive
554	13	E7-13	G2	Male	HZ	dead
555	13	E7-13	G2	Female	KO	dead
556	13	E7-13	G2	Female	KO	alive
557	13	E7-13	G2	Female	KO	alive
558	13	E7-13	G2	Female	WT	alive
559	13	E7-13	G2	Female	KO	alive
560	13	E7-13	G2	Female	WT	dead
620	7	E7-13	G2	Male	KO	dead
621	7	E7-13	G2	Female	KO	alive
622	7	E7-13	G2	Male	KO	dead
623	7	E7-13	G2	Female	KO	alive
624	7	E7-13	G2	Female	WT	alive
625	7	E7-13	G2	Male	KO	dead
626	7	E7-13	G2	Male	HZ	alive
627	7	E7-13	G2	Male	HZ	alive
628	7	E7-13	G2	Female	WT	alive
629	7	E7-13	G2	Female	WT	alive
631	7	E7-13	G2	Female	WT	alive
632	7	E7-13	G2	Female	WT	alive
633	7	E7-13	G2	Male	HZ	dead
634	7	E7-13	G2	Male	KO	dead
635	7	E7-13	G2	Female	WT	alive
636	7	E7-13	G2	Female	KO	alive
637	7	E7-13	G2	Female	KO	alive
638	7	E7-13	G2	Female	WT	alive
639	7	E7-13	G2	Female	KO	alive
640	7	E7-13	G2	Male	KO	dead
641	7	E7-13	G2	Female	KO	alive
642	7	E7-13	G2	Male	KO	dead
643	7	E7-13	G2	Female	KO	alive
644	7	E7-13	G2	Female	WT	alive
645	7	E7-13	G2	Female	KO	dead
646	7	E7-13	G2	Female	KO	alive
647	7	E7-13	G2	Male	KO	dead
648	7	E7-13	G2	Female	WT	alive
649	7	E7-13	G2	Female	WT	dead
650	7	E7-13	G2	Male	HZ	dead
651	7	E7-13	G2	Female	KO	alive
652	7	E7-13	G2	Male	KO	dead
653	7	E7-13	G2	Male	KO	dead
654	7	E7-13	G2	Female	WT	alive
656	7	E7-13	G2	Male	HZ	alive
657	7	E7-13	G2	Female	KO	alive
658	7	E7-13	G2	Male	KO	dead
659	7	E7-13	G2	Male	HZ	alive
660	7	E7-13	G2	Female	WT	alive
800	14	E14	G3	Male	KO	dead
801	14	E14	G3	Female	WT	alive
802	14	E14	G3	Male	HZ	dead
803	14	E14	G3	Male	HZ	alive
804	14	E14	G3	Male	KO	dead
805	14	E14	G3	Female	KO	alive
806	14	E14	G3	Male	HZ	dead
807	14	E14	G3	Male	KO	dead
808	14	E14	G3	Female	WT	alive
809	14	E14	G3	Male	KO	dead
810	14	E14	G3	Male	HZ	alive
811	14	E14	G3	Female	KO	alive
812	14	E14	G3	Female	KO	dead
813	14	E14	G3	Male	KO	dead
815	14	E14	G3	Male	HZ	alive
816	14	E14	G3	Male	HZ	alive
818	14	E14	G3	Male	KO	dead
819	14	E14	G3	Male	KO	dead
820	14	E14	G3	Male	KO	dead
821	14	E14	G3	Male	HZ	alive
822	14	E14	G3	Male	HZ	alive
823	14	E14	G3	Male	KO	dead
824	14	E14	G3	Female	WT	alive
825	14	E14	G3	Male	HZ	alive
826	14	E14	G3	Male	KO	dead
827	14	E14	G3	Female	KO	alive
828	14	E14	G3	Female	KO	alive
829	14	E14	G3	Female	KO	alive
830	14	E14	G3	Male	HZ	alive
860	14	E14	G3	Male	KO	dead
861	14	E14	G3	Male	KO	dead
862	14	E14	G3	Male	KO	dead
863	14	E14	G3	Female	WT	alive
864	14	E14	G3	Female	WT	alive
865	14	E14	G3	Male	HZ	alive
866	14	E14	G3	Male	HZ	alive
867	14	E14	G3	Female	WT	alive
868	14	E14	G3	Female	WT	alive
869	14	E14	G3	Female	WT	alive
870	14	E14	G3	Female	KO	alive
871	14	E14	G3	Female	KO	alive
872	14	E14	G3	Male	HZ	alive
873	14	E14	G3	Male	HZ	alive
874	14	E14	G3	Female	KO	alive
875	14	E14	G3	Female	WT	alive
